# Coordination of Alternative Splicing and Alternative Polyadenylation revealed by Targeted Long-Read Sequencing

**DOI:** 10.1101/2023.03.23.533999

**Authors:** Zhiping Zhang, Bongmin Bae, Winston H. Cuddleston, Pedro Miura

## Abstract

Nervous system development is associated with extensive regulation of alternative splicing (AS) and alternative polyadenylation (APA). AS and APA have been extensively studied in isolation, but little is known about how these processes are coordinated. Here, the coordination of cassette exon (CE) splicing and APA in *Drosophila* was investigated using a targeted long-read sequencing approach we call Pull-a-Long-Seq (PL-Seq). This cost-effective method uses cDNA pulldown and Nanopore sequencing combined with an analysis pipeline to resolve the connectivity of alternative exons to alternative 3’ ends. Using PL-Seq, we identified genes that exhibit significant differences in CE splicing depending on connectivity to short versus long 3’UTRs. Genomic long 3’UTR deletion was found to alter upstream CE splicing in short 3’UTR isoforms and ELAV loss differentially affected CE splicing depending on connectivity to alternative 3’UTRs. This work highlights the importance of considering connectivity to alternative 3’UTRs when monitoring AS events.
