## Supplementary Table for "Coordination of Alternative Splicing and Alternative Polyadenylation revealed by Targeted Long-Read Sequencing": TableS1.xlsx

### Sheet: sheet1
	Coordinates correspond to genome D. melanogaster dm6
	Parent gene	Amplicon name	5' primer	3' primer	product coordinates	Figure
	Khc-73	Khc-73 exon 15	GCAAAGGAAGCAGCGATGAT	AGATCTGTGTCCACCCAGTG	chr2R:15520260-15521886	S1
	Khc-73	Khc-73 uni	AAGTGCTATGCCAATCGACG	CGTGTGGATAAGTGTACGGC	chr2R:15518413-15518613	S1
	Khc-73	Khc-73 ext	CGAGTGTGGCATTATGACCG	TCCAATCGCGATCTCTACGG	chr2R:15516526-15516758	S1
	Dys	Dys exon 33	GAGGATCACAATCGGCAACT	TGCTCTCCAATTCCTGCTCT	chr3R:19592892-19594550	S1
	Dys	Dys uni	GCAGCAACACTACGAACACC	AGAATGTTTTGCAGGCCAGC	chr3R:19594578-19594777	S1
	Dys	Dys ext	AAGCTGCCATTTGTTTGTCC	ATTGTTTGGCTTCGTCTCGG	chr3R:19596456-19596631	S1
	Khc-73	Nanopore Khc-73 long	TTTCTGTTGGTGCTGATATTGCTGACTCTGGATAGACTGCGG	ACTTGCCTGTCGCTCTATCTTCTGGAGTGCTTTGGATGTTGG	chr2R:15517323-15522981	S3
	Khc-73	Nanopore Khc-73 uni	TTTCTGTTGGTGCTGATATTGCTGACTCTGGATAGACTGCGG	ACTTGCCTGTCGCTCTATCTTCGCTCTCGCTCAAGTGTTCG	chr2R:15518264-15522981	S3
	Dscam1	qRT-PCT Dscam1 uni	GGCCCAAAACAACTCCAACT	TAAGCTAAAATGCCACGCCC	chr2R:7320639-7320754	5c
	Dscam1	qRT-PCT Dscam1 ext	ACACTCTCACACGAAGGACA	TTTTAAACTGCCTGTCCGCC	chr2R:7318332-7318447	5c
	Khc-73	qRT-PCT Khc-73 uni	GCGAACAGTCATGGCAAGAA	TTGTCGAGTCGCTTCTCCTT	chr2R:15518517-15518631	5d
	Khc-73	qRT-PCT Khc-73 ext	ATTTGGTTCGGTTCGTTCGG	TACTCTTTCCGCTGCTGACA	chr2R:15515970-15516101	5d
