## Supplementary Table for "Coordination of Alternative Splicing and Alternative Polyadenylation revealed by Targeted Long-Read Sequencing": TableS2.xlsx

### Sheet: CE
Chromosome	5'	3'	Gene name	cassette exon
chr2R	7321583	7321649	Dscam1	23
chr2L	4318907	4318977	tutl	14
chr2R	15520417	15520479	Khc-73	15
chr3L	3588042	3588080	Eip63E	5
chr3R	19593796	19594098	Dys	33
chr2L	6122698	6122853	stai	6
chrX	8598074	8598154	Crag	10
chr3L	16966068	16966358	Nc73EF	12
chr3R	21788874	21788927	CASK	15
chr2R	9477219	9477246	Camta	18
chr2L	199903	199983	spen	10
chr2L	19719703	19719999	Lar	16
chrX	10059691	10059840	CG15312	6
chrX	11672030	11672047	Ptp10D	10
chr3R	21008722	21008736	Calx	4
chr3R	21009476	21009514	Calx	5	*
chr3L	16077723	16077809	Mbs	17
chr3L	14231597	14231635	nuf	11
chr3R	5291990	5292079	mtd	15
chr3L	4129651	4129791	ens	7
chr3R	16298831	16298896	gish	12
chrX	17603974	17603979	X11L	8
chr2R	19474528	19474641	par-1	12
chrX	19269257	19269365	Vav	4
chr2L	21279884	21280447	CG8671	9
chrX	6809374	6809406	pod1	9
chrX	11434500	11434814	Evi5	9
chr2L	19791270	19791341	CdGAPr	2
chr3R	7197570	7197659	lap	15
chrX	15900255	15900260	shi	13
* only used in Fig 6
