## Supplementary Table for "Coordination of Alternative Splicing and Alternative Polyadenylation revealed by Targeted Long-Read Sequencing": TableS5.xlsx

### Sheet: Probe_sequence
Probe set	Target gene	Probe sequence
1	Dscam1	TCATTCAACTCCCACGCACTTCATGCACCTAAAACACTAAGCTAAAATGCCACGCCCACCGCCGCAGAGGGCGCTTACAAATTACACTGCCATAGTATCGTAGGCTGTGAATCCTGCGCC
1	Dscam1	TGTTCCACAAGATGCCAATGGGCTTCTCGCCCTTCGCCTCGCACTGGAGTACGGCGGGTTCTCCTCGTCGGGCGGTCTGGTTGCGCAGCTTCTCCGTGAACTCTGGAGGGGCCTGAACGC
1	Dscam1	TCTTGATCACTCCGTTGGCGGATTCCAGGGGTGGGCTCACCCATCCGACGCGAATGGTCTGCGAAGTTAAGGTGGTGCAGGCGGTGTCACTGGGTGGCTGGCTGGGCGTTCCCTCGGCCG
1	Dscam1	GACGTAGTAGCCCAGGATCTCTCCGTTCCACTCGGTGCGTGGTGGTGGCTTCCAGGTGACGCGCATGGTGGTCTGGTTCACGGGTTCTACCTTGATGTTCTGGGGCTTGCCGGAGGGTGC
1	Dscam1	GGCAGGGCATCTTGGCGTCCTCCTTGAAGGTGGCAGTGAAGGTGTCGTCGAAGGAGGCGATCTTGGCGGGCACCTGGTCGCTGGGCATGGCCACTATGCTCTTAGACTGCTGGCCTTCGC
1	stai	GCTGAGCTCGTGCGCCAGAACAAGGCCCAGGCCCAGGATTTGGATGGTCAGCAGAGCGCCATTGCCTCCTCAGGCTAAGTGGAGAACGATCCTGCATCGAGAGCTGTGCTCACCCACTGC
1	stai	TAACGTTCTTGCCAGGGGTGACCGGTCGTTTTGGAACGGCCACATTGGGTGCCGGTTCGGCCAGGATGACCTCATAGCTCAATCCCCCGCGGGACTTCTCCTGGCAGCGAATCTCTGTGG
1	Nc73EF	catctTCATCAAGACCCATCTCCTTAGGTCGAAATCGCGTCGTTGAGCAGCGCATTCAGCTCACGGATGTGCTGGGCCTTGGATCCGGTGGCGGTGGAGGCTCCGCAGGCGCGTCCGACG
1	Nc73EF	GAAAGGCGCACATGGATTCCCTCCTTCAGCAGAGAGCCGAAGGCCATGGCCTCTCCCAAAGCCCAATCAGCGACCTTTTCGTCCACCATTGCCTTGCGAGCGGCCAACACTCGCAATAGA
1	Nc73EF	GGCCGTGTTGCTGAAGTCTCCGAACTGAGCCTCCCACAGCACCAGGGCATTGGGATTGGTCATCGAGTAACCGTGCTCGAAACCAAGCACTGCGTACTCCGACAGCGAGCTGTTGGAGAC
1	tutl	CCATCCTCGAGATTTGGCGAACTGTAGATGGAGTGGCAGTTGGTGCAGCGATCAGGTGGCCAGATCCAGTGGAGTATGGCAATGAGAATGGCGGTTAGACTTGATATTCGGGTTTGTTTG
1	tutl	TTGCTGTTCCGCCGCTCGAAGAGACCACCGTCCACCACATCCACGTTGCCGGACTCCAGCGTCTGTTGCGAGTATCCCAGTTTCGAGACGCCCTCCACATCCAGCACAAAGCGTCCATCG
1	tutl	GAACTGGAACGGGATTCCGGAGAGGCCTCCAGGCCGCCCGGATTCATGGAGTTGCGCAGGTTCAGATTGAGTTGCGGCAGTGGAGAGAGCATCTCGTGCTGCTGCTGACGGTTACTAAAG
1	tutl	CTTGTCCTTCGTCCAGGTCACGTACTGCAGCTGCGGACTCGACTTGATGTAGCACTGAACAACGCCGGCTAGGCGAAACGGCAGGTATTGCACCGTGGGCGTGAAGGTGACCTTGGCGGG
1	tutl	GTGGCCACTTCATTGGAGACCACGCACTGATAGTAGCCAAAGTCCTCCCTCCTCAGATTCTCAATGGTGATATTGCCCCCGGAGATCTTGATGCGATTGCGCTGTGACTCGGTCAGCTGC
1	CASK	CTGTCTTGTCAGTACAGCCAGGATACGGGCACCCACTGCGGGGTGGTATGCACCCGGTCGATGGCCGTCTCCAGCGTGGCAATCGTCTCGCTAATATCGTTGTTCACAATCGTCAGATCG
1	CASK	GCGTGTATCTGCATCGTCGTGCGCATCTGCATCTGTGCCTCAGTATAGGGCTACGTTGGAGGCCTGTGTGTAGGCTTCCCACTCGCATTCACAGCCCTCGAGGCAGTCGGGGCATTCCAG
1	CASK	TGAACTCGGCGGTGCGGAGTATTTTTAGTGCCTGCGGCTCCACATCCAATATGGCCATCTTGCCCTCGGTGTGAATCCGTCGGATGGTGTCCAACTTGGTGCCGTACATGGCATCCTCGT
1	Ubx	CAGCTTCATTCGCCGGTTCTGGAACCAGATCTTGATCTGCCGCTCCGTCAGGCATAGCGCGTGCGCCATCTCGATTCTCCGTCTGCGGGTCAGATAATGATTCGTGTGGAACTCCTTCTC
1	Ubx	AGGATCTACTGATCTAAGTGTCCACCTTGGACCGCCGCCGCCGCAGCCGCTGCCGCCGCCGCCTTCTGGGCCTGCGCCTGCTTCTCCTGTTCGTTCAGCTCCTTGATCGCCTGGATCTCC
1	Lar	CACCACAATCGCAGCACTCCGGTCACCATCTCCTTTACGAGTTAGTGCCGCCACCTGAATGGAGTACTTTGTATCCGGCTGCAAGCCAGTCACATTGAACTCCAGCGTGTCTACCACATC
1	Lar	GGTCCTTGACGCCCCATCGAAGTCGATAGCCACGCAATTCGCCATAGGTCTGCGCCGGTCGCTCCCATTCTAGTTCGATGGACACGATCGGTTCCCGCTCCATGATCTTCAGACTCACCG
1	Lar	GGTAATGTTAGAAGGCGGTCCACCGGGTGTTCCCTCGGGTGTCTGAAATATTTTCACCGTCTCTTGCCCGATACCAATATGATTGCTGCCCGCCACACGAAATTCGTACTCAACTCCGCG
1	Lar	CTCAAGGTCATCGAATGGGTGCTGACATCGTGAGCGCGAAGATTTAAGGGCACATCCTCCGGCTTGATGCGTACTGTAACCTTTTCACTAAGACGTCCCAATCCGTTCTTGAACCTCGCC
1	spen	CCGGATATCGCTGCAGCAGAGTAACCAGCGAATCACCTGGTGGCGGTGCCATCGCTGGTGGTGCTTGCTGGGAGGCCAATTCCATGCCTGCAGGCAAAGCAGGTGGCAGATGTTCCTGCT
1	spen	CTTGGCTACTCCCTCCAGTTGTGTCTGCTCTAGTCGCATTCTTTGCGCAATCCTCAGCAGCGGTGTATTAGTCTCCACCAAACTGGGAAGCGACGCTCTTGCCACATTAGGGTTTCCGTG
1	spen	GGGCGATGGGCCGGCGGTGGTTCCAGTTGTAAGGCACCACTATCGTACAAGCCCCTTGATGCAATTTCGCTGAAATGGGCCGGGGGAATGCGCGTATTGTGTACGTAAACCTGAGCCATT
1	spen	CCAACTGCATATCCATTGCCTTGCCTGGATGATGGTGGCTTCCTGGCTGCACGCTCCCATCACGACCGATAAACGGACTTCCAGAGGAAACTGCAGGCATTTGTTGTGGCACCACCACAC
1	CG15312	GGCCAAAGATGATGGTGCGCGGAAATGGCATGGCCACATCGTCATCGTCATCCTCCCCAGCATCCTGATCGCCAGCACTGCCCCCATGACCTTGGCCACCAGGCTCTGGTCCGCCGTCCG
1	CG15312	GGCTAGATACTCCACTTCCTCCTCCATTTCGGCTTCCTTCAGCTGGTCATCCTTGGGGGATACGCTTTCCCCTTGGCCATCATCCTCATCCTCCAGTGGCCGCGTTTCTTTATCCTGCAG
1	CG15312	GGATCCATCCTGCTCCAGGCGTGCTCGAAACTGGCATTCGCCGGCGGCGTCTTGTAGGAGACGTTGCGGTACTCCGCCGTAAAGCTGCGCACCGGATAGCCACCGGATTGAGTCTTATTG
1	tou	GGCTAGTGGTGCAGGATCAGGAGTGCTTGTCAGTCAGTTCACCCCAGCGGGACTCGAAGAACTTGCGCATGCCGTGGCCTGCCTTGCCAACGGGCGAATCGTCCTCGTTAAACATCTCGC
1	tou	CTCATCCTCCTGCGTTGCCGCGACCAGGGTGACCATTTCAATGGGATGCGTTGCTGTGACGGCCATGTTGTTCGGTGTGACGGTGGTGCCAATGGTGATCGTGCTGCTGGTGCTGGTAGC
1	Dys	GCCGTGGTCGTCGTCGTCGTCGTGGTGTTCGTAGTGTTGCTGCTCGACGAGTCCTCCAGATCATCGTTGATGCTCTCCAATTCCTGCTCTGTGATTACGGTCACTAGGCCACTTGAGTTC
1	Dys	GAACCGGGAGCGCTGGGTAGACCGCTGCTGGTGGCGCTACTGCCGCCGCCATTGGGTTCATCGAGAAGTTGGCGTAGTCGCTGCAACTGAGCTTCCAGTTGCCGATTGTGATCCTCCAGG
1	Dys	CACTGTCCGGCGTGGAATTCGAGCCCGTTCCGCCGTACTCCACCTGAGCCAGTCGCGAGGCGTACATCTCCAGGCGGGAGTGCATGTCGTTCTGCAGCTGGTGGGTTGTGTGCTGCGGAC
1	Dys	CGTTTTCCTCCTCAAGATCGCGGATGATCGCCTCTAGTTCTTCCCGCTGCTCGGCATCCATGGCGGCCATTACTTGGACAGGCGACTTGGGTGCACTTCCATTTGAAGTTCCGGGCAGAG
1	Camta	GTCGAAATGTGTGTTGGGCAGCGAATCCAGCAGTGGGTCCATAAAGCTGTCCGTCAGCGCTGAAGATTCTGAAGTGAGGGGTTCTGTCAAGGGACTGCCCAGCACCATCATTTCATCGGC
1	Camta	GGGTGAACTGACTGAGGGATCGGTTCCCAAAATAGAGTAACTGGCCGGGGACTGCAGCGGTCCCGAGCTGGCGGGACTCAAACTGGAGCACGGCGTGCTGACGTCGTGATAGCGATAGCT
1	Camta	GGGACCCGAAGGGCTGGTTTCCTTAGGCGTGCTCGGTTGGGAGCCCAACTCGTGAAGCTGCTGCTGATCCTGTTTGTAGTGATCGTAGAAGCTGGACAGGCACTGAGAATTGCTGCTCAC
1	Khc-73	CAATTAGTCCAACGCTGCAGCTGATGCGAACACTTTGGGTACAATCATTTACGCGCCGAAAGGTTTAGCGAATCGCCGCGGCTCTTGGAGCGTGTCATCGAGCCAGTCATCGAGGTACTC
1	Khc-73	GGTTGGCATGAGGAGTATGCTCCGCATTGTTCGTTGCTTGTCGAGTCGCTTCTCCTTCGTCCACCTCGTTCTCGACATTGTCATCTTGGGTGGCGGCTTTAGAAGGCCGTCGAGCGTCGA
1	Khc-73	CCGGGTTGGAATTCCGTGGTTCCCACAAAGCGAATGACGCCGCTGGTGTTATACGGCCGGATTAACACTGACTCGCCCACCACTATCCACTCGGGCAGAACCAATTCCACATCCTTGCTC
1	Crag	GTCGCGATAGAACGAGTGCGATCGCTCCACGCCGTTGCTCTTCAGCTTGTGTCGCTCATTGGCCAAGCGCTTGAGAGGAGTGGCGAAGTCATTGCACCGGATGGCCGAAATGATTTGCTG
1	Crag	TCCTGATTGCGATAGTACATGTTGCACTCCCGCTCCGTCAGCTTGTCGAACACGGCTGCATACTCGCGATGGAATGTGGCCAGGTCCACGTTGGACCTACCGATGGCGGTCAGGGCCAGG
1	Crag	CATGTGTCCACTTCGGCATCGCTTGAAGCTGCTCCTGCCTCCAGCTGGGAGCCACTGCGTCAGGGCAGCAGAAGCGGGCGGAAGTAAGCACGACAGAAGATCGTCGATGCCGAGGGCGGC
1	Eip63-E	GGCTGTCGATTGCTGGATGATGCGATAGGTTGATTGACAGATTGATAGTCCAGGAGGATGTTGATTGGGTGATTTGGATCCTAACAGTAGAAACGTACGCCATCCACAGAGAGGACTTGC
1	Eip63-E	GCTGATCGTAGGTATCACGTATGCCCGGAAACGTCGGCATCCCGGTCACCATCTCCACGAAGATGCAGCCCACGCCCCACATGTCCAGCGAGGTCGAGTACTCCGTGCTGCCCAGCAGGA
1	Eip63-E	GCATCATCGGCGCCCAAACGCTGCTCCGGATTCAGTTGCAGGAAGCCGTTAGCTATCGTCTCGCCCTCGATGATGTCGTATAGCCGTGGGAAGTTGTGACCCAGTTTCCGTGGTCGATAG
2	Ptp10D	CGGTGCCGTTAACTATCATCTTGGTGCTCCTGGTGACACTTTTGTTCTACAAACGACGTCGCAACAATTGCCGTAAGACGACCAAGGATTCGAGGGCCAACGACAATATGTCCCTGCCGG
2	Ptp10D	GAATCGCCCCATTCTGATCAAGAACTTTGCCGAGCACTATCGCCTAATGTCCGCCGATTCGGACTTCCGTTTCAGCGAGGAATTCGAGGAACTGAAGCACGTTGGCCGGGATCAGCCGTG
2	Ptp10D	CCCTGCAATCGTCCGAAAAACAGGTTCACCAATATACTGCCCTACGATCACTCACGTTTCAAGCTTCAGCCGGTGGACGATGATGAGGGTAGTGATTATATCAATGCCAATTACGTGCCG
2	Calx	CGCCGTGGCGCTCTTCTGCGGCGAGGCCCTGATTGCCATAATGCTCATCATGTTCCGGCGCTGGCACAAGGGCATTGGCGCCGAGCTGGGCGGTCCGAAAGTATCGAAGTACATCAGCGC
2	Calx	CGCCAGCATGATTGCCGCCAAGCATGACGAGGGTGCCGATAATTGCATCGGCAATGTCACGGGCAGCAATGCGGTCAACGTGTTCCTGGGCATCGGCCTGGCCTGGACCATCGCCGCCGT
2	Calx	TCGTGATTGGCGTCATCACTGCCATCATCGGAGATGCCGCCTCCTATTTCGGCTGCGCCCTCAACATCAAGGACTCGGTAACGGCCATCCTGTTTGTCGCCCTGGGCACAAGCATACCAG
2	Mbs	GTGAGCGGACATCCCGTTCCCGGCTGGGCAGCACCGCGAGTACGGCCACCACCAGCGAGTCAAAGAGCTCCAGCAGCAATGACAAGACGGAGAATGGCGATGGCATTGACTACAAGGCGC
2	Mbs	CATCGAGGATCCAGACCGCCAGTTCATGAGACTCCGGAGATGTGTCGAAACCAGCCCACGCGTCAACTTACTAAGTGTAATCATTATCATCCAATTGTAATTGTTTTTAGTGCTGCACAG
2	nuf	CTGCGTGCCGAGGAGCGTTTGGCAGAGGAGCAGAAGCGGCACCGCGAGATTTTGGCCCGCGTGGAGCGTGAAGCCTCGCTGCAGAACGAGAACTGCCAGATGAAGATCCGTGCCACCGAG
2	nuf	CGAGGCAACGGCACTGCGGGAAGAAGCCGCCCGACTGCGTGTCCTGTGTGACAAGCAGGCCAATGACCTCCATCGCACCGAGGAACAGTTGGAGCTGGCGCGCGACCAAATCGGCGTCCT
2	nuf	CAGGAGCACGAGGAGCAGGCACAGGCACTGCGCCGCCACGAACAGGAGAAGAAGTCCACCGAGGAGCTGATGCTGGAGCTGGGCCGGGAACTGCAGCGTGCTCGCGAGGAGAGTGGAGCC
2	mtd	CGGTCGTTTTGGCCTGTGGCTGGATGGTGATCTGAACCAGGGACGATCGCAACAGTGCAGCACATACGGCAATGAGCCTCTGGCGCCACAAGAAGACTTTGTTATCAAAACACTCGAATG
2	mtd	GTACTTGTACTAAAAACCAGCAACCTGAGAAAGATGTCAAAAGCTGGTGTGCGTCCAAGGATCATCCCTTCGGAACGGTCCACACAGCCCGAACCCCGAAACACTTGAATACACGAACAC
2	mtd	GGTGCCCTCACCTCCTGCTCACTGCATGTGTCGGATCACTTTTACGGCACCGGTGAGTCCCTGCTCTACAAGTTTAACCCCAGCTTCAAGGTGTTCCATTGGACTGGCGAGAATATGTAC
2	Camta	GCCGATGAAATGATGGTGCTGGGCAGTCCCTTGACAGAACCCCTCACTTCAGAATCTTCAGCGCTGACGGACAGCTTTATGGACCCACTGCTGGATTCGCTGCCCAACACACATTTCGAC
2	Camta	CCATGACCATAGCTATCGCTATCACGACGTCAGCACGCCGTGCTCCAGTTTGAGTCCCGCCAGCTCGGGACCGCTGCAGTCCCCGGCCAGTTACTCTATTTTGGGAACCGATCCCTCAGT
2	Camta	GAGCAGCAATTCTCAGTGCCTGTCCAGCTTCTACGATCACTACAAACAGGATCAGCAGCAGCTTCACGAGTTGGGCTCCCAACCGAGCACGCCTAAGGAAACCAGCCCTTCGGGTCCCTT
2	ens	GACAACAAACCCCTAGTATAAACAACAACGCGAGATTCTACGGGGCACCCAGATCGAATTGTGTGTGGACGGGTCCCGAGCAAGCAATAAAAGAATACGAAGACGCGGTATCCACATACC
2	ens	CTGCTGCAGGACGTAGTCGCTCCGGTCGCCACCCAGCTGATTGACCTGAGCATCGAGTCACAAGATCTACACCTGAACAATAACAACAGCTTGCTGACGAGCACAGCGGCAACCACCACG
2	ens	TGAGGGCTCGCCCAGCGCAGCAGATTCCACGCCAGCACCAACGGCAACGGAAACTGTCCAGGAGGCGCCAAACAGTCAGGCGATGTACGAGCAATCGGTGCTAGACAAGGAGAACTCGCT
2	gish	CGAAAGAAGAAGAAATCGACGCGCCAAAAATGACTAGACGGTGTACAATGTAGTCCAGAACGCGAGGCAGTCACCCTGCTGCGTGCCACTTCACATTCAAACTCACGGGATAGCGTATTG
2	gish	TCCGAGTCAGGATTATATCCAGCAGGCAACGTCGCAGCATACGTTGCGTTATCCTCCATCCGCGTCGATGTTGACGCCAACACCAACTACAAACACACCGACACTTCCGTTGTAATTTAT
2	gish	CCATATCGGGAGCATAAATCCCTAACTGGAACGGCACGTTATATGTCAATCAACACGCACATGGGGCGTGAGCAGTCGCGACGCGATGATCTGGAGGCATTGGGGCATATGTTTATGTAT
2	X11L	GGCCTACATGGAGTTCCTGAAGGCGAACGGCATCGAAAACGAGAGTCTGGCCAAAGAGATGGACTACCAGGAGGTGCTCAACAGTCAGGAGATTTTCGGTGATGAGCTGGAGATCTTTGC
2	X11L	GGAGCTGCAAAAGGAGGTAGTTGTGCCGAAGGCGAAAGGCGAGATCCTAGGCGTGGTGATCGTAGAGAGTGGCTGGGGATCCATGCTGCCCACCGTGGTGATTGCCAACCTGATGAGTTC
2	X11L	GCTGCCCGCTGCGGCCAGCTGAACATCGGTGACCAGCTGATCGCCATTAACGGCATGAGCCTGGTGGGACTGCCGCTGTCCACCTGCCAGAGCTACATACGCAATGCCAAGAACCAAACT
2	par-1	GACCTCAAGCTGTGACTTAACCAAACGAACAACGAGGGGAATGCGGCCGCCACCGCCTCGCGGCCCACTGATCCAACTGACACCATGACCACCACCAATTGTCGGAGGCCTAGCAACGAC
2	par-1	CCGTGGATGTGCCACTCTTCGCTGACTTTAGCCCAATAAATCCGATTATGGAAGAGGATGCTGAGGGCGTTGAAGGCGGCAAAACCAGTGAAGCCAAAGTCATTAGTGGTGGCAGTGGGC
2	par-1	CACTGAACAGTCCCGCCAAGCCGCGAACGGCAACGAAGTACGATCCGACGAATGGCAATCGCACGGTCAGCGGCACAAGTGGCATCATTCCACGTCGCTCCACCACGCTTTATGAAAAGA
2	Vav	GGAGTATGTGCAGGAGCAGAAATTGGCCAGCGAAGAGCTTTGATATTACAACTACGAGGTTTACTTTGCACCCAAGGCCATTACGCCCACAGCGGCAGCCATTGCTGAATTGCCAGGAGC
2	Vav	CGCCTGGCTGCCAAAGCACAGACCACAAAATGGAGATCTACACGTTTGACGCCCCGACAACGTGCCGTCACTGCTCCAAGTTCCTCAAGGGCCGCATCCACCAGGGCTATCGATGCAAGG
2	Vav	GCGTGCACAAGGGCTGCATCTCGTCGACGGGTCGCTGCAAACAGAATCCGGTAAGTGTGCCGCCACCCGTCTGCGATCGTCAGTTGTCCGAGTTCAATTGGTTTGCGGGCAACATGGATC
2	CG8671	CCTCAGGCCTTCAACTGTACATCGCTCGCGATGGAACCGCCTCCCTGGGCGGACATGAGGTTAAATCAAGCGTACGAGCGGGCGCCCTAAAGCAGGTGGTAATGCAGGATAGAAGATAGT
2	CG8671	CGATAACCAGGCTTTGATAGCAGCTATTGTGACAGACTCCGGCTTGTCGGAGTCCTCGGAATCGGGGGTAACGTTGACTACGGATAATCTCCAGCAGCATGGCTCAGTCGTCGTAGCTAA
2	CG8671	GTCCTGTGACGCAGGCGCTACCGCAACTGGGAATCATTGGCAGCAACAATTACGGAACAACAGGAGGGGCTATCGGATTTACTGGCGCCGGCAACGCCACCCTCATAGAAATGGGTCATT
2	pod1	CCAGAAATCGGTTAGCGCGCGCATGGAATTCACCACCAAGCTGGAGCAGGACGACATGGAGGGTGTGGATGAGAACGAGTGGCAGGAGTAGCAGTATAGCCAACGTCTGCGGCGGACATG
2	pod1	CTAAACATGACACGACATCATGACGACAACAGCAAGGTGCTCGATATCTACAATCTACTTGGGAGCGAGCGTATATAGAGAACTCGTAGCTAAGCCGAAAGTTAAACTAACACACTCCCG
2	pod1	GACTTGATCAGCGGATGGGTCAGTTGCCCAGCTGCCGCCCATCTCCATCCTTAGAATCCCTCTTCCCCAAAATGCCCCCTACTAACGCAAAAGAAAAGGTACGAGATGCCAATGAGAACG
2	Evi5	CTGACGGCATTGAAAAGTCGTGGCAAATTTCCGGGCGCCAAACTGCGCAGCTCCTCGATCCAATCGATCGAATCGACCGAGATCGACTTCAATGATCTGAATATGGTGAGGCGCGGAAGT
2	Evi5	GGCAATCGTCCATTGACGAGCTCTGCATGAAGGAGGAGGCGCTGAAGCAGCGCGACGAGATGGTCTCCTGTTTGCTGGAGGAACTGGTGAAGGTGCGTCAGGGACTGGCCGAAAGCGAGG
2	Evi5	GGCCAAGGTCGAGGAGCTGGAGGAGGATAAGAAGACGCTGCGGGAAACGACGCCAGACAATTCGGTGGCTCATCTGCAGGATGAACTGATTGCTAGTAAACTTCGCGAGGCTGAGGCCTC
2	CdGAPr	CCACCATGATGCTGAGCAGCGTGATATGAATGCCCTAAAAAGGGAGCTATCCTTGGACCTTAACCCACTGCAGCCGCGCTTACCACAGCCCGCAAATCGAGCTGCCACTTTACCGGTTAA
2	CdGAPr	GACACCGAGCGAGTATGGTTATCAGCACTTGCAGCGACAGCTAAGCATGCACTCTCTGCTGGCGACTGATGAGAGTTCGCCCGTGTACGAGGACTTCGAACAGACCCCCGTCAAGATGGT
2	CdGAPr	CCATTAGCATCACATACAAGTCGCCCGAGAAGGAAAAGAAACCTTCGGCCATCTTAGAGACCAACTTCGATGAAAACACTGTATATGAGCAGGTGAAGCTGTTCCGGAACTCGGTAACCG
2	lap	GGAATGCCGGTGATGGGACAGCCAAGTATGATGGGGGGGCAGGCAGCAGCCCCTTTGACTGGGGTGCAACCGACGATGATGGCGGCGCCGCACAGTAATGCAACGGGCATCATGCAACCC
2	lap	CGCAGAATGGCAGCAATAAAGGCGTCCCACTCGACCCATTTGGTGCGTTATAAGCGGTCCAGAAGAAGCTCATACGTGCAACCCACTCACCACTCACTCACTCACTCAGTCTAAGCGCTC
2	lap	GACAAGGGTGACATACCCGATTTGACCAAGGCGCCCAGTTCGTTGTTAGATGCCTTGGAGCAGCACTTGGCCACGCTTGAGGGTCGAAAAGTATCCGCTGCTAATACTCCTACGCAGTCA
2	shi	CCGTGTGTCCGGAGCTGTCGGCGGCGCCATTGTCCAGCAATCGGGAGCCAATCGCTATGTGCCGGAGAGTATGCGTGGACAGGTGAACCAGGCGGTGGGCCAGGCAGCCATCAATGAGTT
2	shi	AGCTCCTTGGGTGGACGGAACCCACCATTGCCACCATCTACAGGTCGCCCAGCGCCAGCGATTCCGAATCGCCCAGGAGGTGGGGCACCACCACTACCCGGCGGTCGTCCCGGAGGATCT
2	shi	GTGACGTATCAATGGCCACCGTGTCGTCGCCATTGCCACCGCCGGTTAAGAACGATTGGCTGCCCAGCGGCTTGGACAACCCACGTCTTTCTCCTCCAAGTCCGGGTGGCGTTCGAGGAA
3	Ptp10D	CGGTGCCGTTAACTATCATCTTGGTGCTCCTGGTGACACTTTTGTTCTACAAACGACGTCGCAACAATTGCCGTAAGACGACCAAGGATTCGAGGGCCAACGACAATATGTCCCTGCCGG
3	Ptp10D	GAATCGCCCCATTCTGATCAAGAACTTTGCCGAGCACTATCGCCTAATGTCCGCCGATTCGGACTTCCGTTTCAGCGAGGAATTCGAGGAACTGAAGCACGTTGGCCGGGATCAGCCGTG
3	Ptp10D	CCCTGCAATCGTCCGAAAAACAGGTTCACCAATATACTGCCCTACGATCACTCACGTTTCAAGCTTCAGCCGGTGGACGATGATGAGGGTAGTGATTATATCAATGCCAATTACGTGCCG
3	Calx	CGCCGTGGCGCTCTTCTGCGGCGAGGCCCTGATTGCCATAATGCTCATCATGTTCCGGCGCTGGCACAAGGGCATTGGCGCCGAGCTGGGCGGTCCGAAAGTATCGAAGTACATCAGCGC
3	Calx	CGCCAGCATGATTGCCGCCAAGCATGACGAGGGTGCCGATAATTGCATCGGCAATGTCACGGGCAGCAATGCGGTCAACGTGTTCCTGGGCATCGGCCTGGCCTGGACCATCGCCGCCGT
3	Calx	TCGTGATTGGCGTCATCACTGCCATCATCGGAGATGCCGCCTCCTATTTCGGCTGCGCCCTCAACATCAAGGACTCGGTAACGGCCATCCTGTTTGTCGCCCTGGGCACAAGCATACCAG
3	Mbs	GTGAGCGGACATCCCGTTCCCGGCTGGGCAGCACCGCGAGTACGGCCACCACCAGCGAGTCAAAGAGCTCCAGCAGCAATGACAAGACGGAGAATGGCGATGGCATTGACTACAAGGCGC
3	Mbs	CATCGAGGATCCAGACCGCCAGTTCATGAGACTCCGGAGATGTGTCGAAACCAGCCCACGCGTCAACTTACTAAGTGTAATCATTATCATCCAATTGTAATTGTTTTTAGTGCTGCACAG
3	nuf	CTGCGTGCCGAGGAGCGTTTGGCAGAGGAGCAGAAGCGGCACCGCGAGATTTTGGCCCGCGTGGAGCGTGAAGCCTCGCTGCAGAACGAGAACTGCCAGATGAAGATCCGTGCCACCGAG
3	nuf	CGAGGCAACGGCACTGCGGGAAGAAGCCGCCCGACTGCGTGTCCTGTGTGACAAGCAGGCCAATGACCTCCATCGCACCGAGGAACAGTTGGAGCTGGCGCGCGACCAAATCGGCGTCCT
3	nuf	CAGGAGCACGAGGAGCAGGCACAGGCACTGCGCCGCCACGAACAGGAGAAGAAGTCCACCGAGGAGCTGATGCTGGAGCTGGGCCGGGAACTGCAGCGTGCTCGCGAGGAGAGTGGAGCC
3	mtd	CGGTCGTTTTGGCCTGTGGCTGGATGGTGATCTGAACCAGGGACGATCGCAACAGTGCAGCACATACGGCAATGAGCCTCTGGCGCCACAAGAAGACTTTGTTATCAAAACACTCGAATG
3	mtd	GTACTTGTACTAAAAACCAGCAACCTGAGAAAGATGTCAAAAGCTGGTGTGCGTCCAAGGATCATCCCTTCGGAACGGTCCACACAGCCCGAACCCCGAAACACTTGAATACACGAACAC
3	mtd	GGTGCCCTCACCTCCTGCTCACTGCATGTGTCGGATCACTTTTACGGCACCGGTGAGTCCCTGCTCTACAAGTTTAACCCCAGCTTCAAGGTGTTCCATTGGACTGGCGAGAATATGTAC
3	Camta	GCCGATGAAATGATGGTGCTGGGCAGTCCCTTGACAGAACCCCTCACTTCAGAATCTTCAGCGCTGACGGACAGCTTTATGGACCCACTGCTGGATTCGCTGCCCAACACACATTTCGAC
3	Camta	CCATGACCATAGCTATCGCTATCACGACGTCAGCACGCCGTGCTCCAGTTTGAGTCCCGCCAGCTCGGGACCGCTGCAGTCCCCGGCCAGTTACTCTATTTTGGGAACCGATCCCTCAGT
3	Camta	GAGCAGCAATTCTCAGTGCCTGTCCAGCTTCTACGATCACTACAAACAGGATCAGCAGCAGCTTCACGAGTTGGGCTCCCAACCGAGCACGCCTAAGGAAACCAGCCCTTCGGGTCCCTT
3	X11L	GGCCTACATGGAGTTCCTGAAGGCGAACGGCATCGAAAACGAGAGTCTGGCCAAAGAGATGGACTACCAGGAGGTGCTCAACAGTCAGGAGATTTTCGGTGATGAGCTGGAGATCTTTGC
3	X11L	GGAGCTGCAAAAGGAGGTAGTTGTGCCGAAGGCGAAAGGCGAGATCCTAGGCGTGGTGATCGTAGAGAGTGGCTGGGGATCCATGCTGCCCACCGTGGTGATTGCCAACCTGATGAGTTC
3	X11L	GCTGCCCGCTGCGGCCAGCTGAACATCGGTGACCAGCTGATCGCCATTAACGGCATGAGCCTGGTGGGACTGCCGCTGTCCACCTGCCAGAGCTACATACGCAATGCCAAGAACCAAACT
3	par-1	GACCTCAAGCTGTGACTTAACCAAACGAACAACGAGGGGAATGCGGCCGCCACCGCCTCGCGGCCCACTGATCCAACTGACACCATGACCACCACCAATTGTCGGAGGCCTAGCAACGAC
3	par-1	CCGTGGATGTGCCACTCTTCGCTGACTTTAGCCCAATAAATCCGATTATGGAAGAGGATGCTGAGGGCGTTGAAGGCGGCAAAACCAGTGAAGCCAAAGTCATTAGTGGTGGCAGTGGGC
3	par-1	CACTGAACAGTCCCGCCAAGCCGCGAACGGCAACGAAGTACGATCCGACGAATGGCAATCGCACGGTCAGCGGCACAAGTGGCATCATTCCACGTCGCTCCACCACGCTTTATGAAAAGA
3	CG8671	CCTCAGGCCTTCAACTGTACATCGCTCGCGATGGAACCGCCTCCCTGGGCGGACATGAGGTTAAATCAAGCGTACGAGCGGGCGCCCTAAAGCAGGTGGTAATGCAGGATAGAAGATAGT
3	CG8671	CGATAACCAGGCTTTGATAGCAGCTATTGTGACAGACTCCGGCTTGTCGGAGTCCTCGGAATCGGGGGTAACGTTGACTACGGATAATCTCCAGCAGCATGGCTCAGTCGTCGTAGCTAA
3	CG8671	GTCCTGTGACGCAGGCGCTACCGCAACTGGGAATCATTGGCAGCAACAATTACGGAACAACAGGAGGGGCTATCGGATTTACTGGCGCCGGCAACGCCACCCTCATAGAAATGGGTCATT
3	pod1	CCAGAAATCGGTTAGCGCGCGCATGGAATTCACCACCAAGCTGGAGCAGGACGACATGGAGGGTGTGGATGAGAACGAGTGGCAGGAGTAGCAGTATAGCCAACGTCTGCGGCGGACATG
3	pod1	CTAAACATGACACGACATCATGACGACAACAGCAAGGTGCTCGATATCTACAATCTACTTGGGAGCGAGCGTATATAGAGAACTCGTAGCTAAGCCGAAAGTTAAACTAACACACTCCCG
3	pod1	GACTTGATCAGCGGATGGGTCAGTTGCCCAGCTGCCGCCCATCTCCATCCTTAGAATCCCTCTTCCCCAAAATGCCCCCTACTAACGCAAAAGAAAAGGTACGAGATGCCAATGAGAACG
3	lap	GGAATGCCGGTGATGGGACAGCCAAGTATGATGGGGGGGCAGGCAGCAGCCCCTTTGACTGGGGTGCAACCGACGATGATGGCGGCGCCGCACAGTAATGCAACGGGCATCATGCAACCC
3	lap	CGCAGAATGGCAGCAATAAAGGCGTCCCACTCGACCCATTTGGTGCGTTATAAGCGGTCCAGAAGAAGCTCATACGTGCAACCCACTCACCACTCACTCACTCACTCAGTCTAAGCGCTC
3	lap	GACAAGGGTGACATACCCGATTTGACCAAGGCGCCCAGTTCGTTGTTAGATGCCTTGGAGCAGCACTTGGCCACGCTTGAGGGTCGAAAAGTATCCGCTGCTAATACTCCTACGCAGTCA
3	shi	CCGTGTGTCCGGAGCTGTCGGCGGCGCCATTGTCCAGCAATCGGGAGCCAATCGCTATGTGCCGGAGAGTATGCGTGGACAGGTGAACCAGGCGGTGGGCCAGGCAGCCATCAATGAGTT
3	shi	AGCTCCTTGGGTGGACGGAACCCACCATTGCCACCATCTACAGGTCGCCCAGCGCCAGCGATTCCGAATCGCCCAGGAGGTGGGGCACCACCACTACCCGGCGGTCGTCCCGGAGGATCT
3	shi	GTGACGTATCAATGGCCACCGTGTCGTCGCCATTGCCACCGCCGGTTAAGAACGATTGGCTGCCCAGCGGCTTGGACAACCCACGTCTTTCTCCTCCAAGTCCGGGTGGCGTTCGAGGAA
3	Dscam1	TCATTCAACTCCCACGCACTTCATGCACCTAAAACACTAAGCTAAAATGCCACGCCCACCGCCGCAGAGGGCGCTTACAAATTACACTGCCATAGTATCGTAGGCTGTGAATCCTGCGCC
3	Dscam1	TGTTCCACAAGATGCCAATGGGCTTCTCGCCCTTCGCCTCGCACTGGAGTACGGCGGGTTCTCCTCGTCGGGCGGTCTGGTTGCGCAGCTTCTCCGTGAACTCTGGAGGGGCCTGAACGC
3	Dscam1	TCTTGATCACTCCGTTGGCGGATTCCAGGGGTGGGCTCACCCATCCGACGCGAATGGTCTGCGAAGTTAAGGTGGTGCAGGCGGTGTCACTGGGTGGCTGGCTGGGCGTTCCCTCGGCCG
3	Dscam1	GACGTAGTAGCCCAGGATCTCTCCGTTCCACTCGGTGCGTGGTGGTGGCTTCCAGGTGACGCGCATGGTGGTCTGGTTCACGGGTTCTACCTTGATGTTCTGGGGCTTGCCGGAGGGTGC
3	Dscam1	GGCAGGGCATCTTGGCGTCCTCCTTGAAGGTGGCAGTGAAGGTGTCGTCGAAGGAGGCGATCTTGGCGGGCACCTGGTCGCTGGGCATGGCCACTATGCTCTTAGACTGCTGGCCTTCGC
3	stai	GCTGAGCTCGTGCGCCAGAACAAGGCCCAGGCCCAGGATTTGGATGGTCAGCAGAGCGCCATTGCCTCCTCAGGCTAAGTGGAGAACGATCCTGCATCGAGAGCTGTGCTCACCCACTGC
3	stai	TAACGTTCTTGCCAGGGGTGACCGGTCGTTTTGGAACGGCCACATTGGGTGCCGGTTCGGCCAGGATGACCTCATAGCTCAATCCCCCGCGGGACTTCTCCTGGCAGCGAATCTCTGTGG
3	Nc73EF	catctTCATCAAGACCCATCTCCTTAGGTCGAAATCGCGTCGTTGAGCAGCGCATTCAGCTCACGGATGTGCTGGGCCTTGGATCCGGTGGCGGTGGAGGCTCCGCAGGCGCGTCCGACG
3	Nc73EF	GAAAGGCGCACATGGATTCCCTCCTTCAGCAGAGAGCCGAAGGCCATGGCCTCTCCCAAAGCCCAATCAGCGACCTTTTCGTCCACCATTGCCTTGCGAGCGGCCAACACTCGCAATAGA
3	Nc73EF	GGCCGTGTTGCTGAAGTCTCCGAACTGAGCCTCCCACAGCACCAGGGCATTGGGATTGGTCATCGAGTAACCGTGCTCGAAACCAAGCACTGCGTACTCCGACAGCGAGCTGTTGGAGAC
3	tutl	CCATCCTCGAGATTTGGCGAACTGTAGATGGAGTGGCAGTTGGTGCAGCGATCAGGTGGCCAGATCCAGTGGAGTATGGCAATGAGAATGGCGGTTAGACTTGATATTCGGGTTTGTTTG
3	tutl	TTGCTGTTCCGCCGCTCGAAGAGACCACCGTCCACCACATCCACGTTGCCGGACTCCAGCGTCTGTTGCGAGTATCCCAGTTTCGAGACGCCCTCCACATCCAGCACAAAGCGTCCATCG
3	tutl	GAACTGGAACGGGATTCCGGAGAGGCCTCCAGGCCGCCCGGATTCATGGAGTTGCGCAGGTTCAGATTGAGTTGCGGCAGTGGAGAGAGCATCTCGTGCTGCTGCTGACGGTTACTAAAG
3	tutl	CTTGTCCTTCGTCCAGGTCACGTACTGCAGCTGCGGACTCGACTTGATGTAGCACTGAACAACGCCGGCTAGGCGAAACGGCAGGTATTGCACCGTGGGCGTGAAGGTGACCTTGGCGGG
3	tutl	GTGGCCACTTCATTGGAGACCACGCACTGATAGTAGCCAAAGTCCTCCCTCCTCAGATTCTCAATGGTGATATTGCCCCCGGAGATCTTGATGCGATTGCGCTGTGACTCGGTCAGCTGC
3	CASK	CTGTCTTGTCAGTACAGCCAGGATACGGGCACCCACTGCGGGGTGGTATGCACCCGGTCGATGGCCGTCTCCAGCGTGGCAATCGTCTCGCTAATATCGTTGTTCACAATCGTCAGATCG
3	CASK	GCGTGTATCTGCATCGTCGTGCGCATCTGCATCTGTGCCTCAGTATAGGGCTACGTTGGAGGCCTGTGTGTAGGCTTCCCACTCGCATTCACAGCCCTCGAGGCAGTCGGGGCATTCCAG
3	CASK	TGAACTCGGCGGTGCGGAGTATTTTTAGTGCCTGCGGCTCCACATCCAATATGGCCATCTTGCCCTCGGTGTGAATCCGTCGGATGGTGTCCAACTTGGTGCCGTACATGGCATCCTCGT
3	Lar	CACCACAATCGCAGCACTCCGGTCACCATCTCCTTTACGAGTTAGTGCCGCCACCTGAATGGAGTACTTTGTATCCGGCTGCAAGCCAGTCACATTGAACTCCAGCGTGTCTACCACATC
3	Lar	GGTCCTTGACGCCCCATCGAAGTCGATAGCCACGCAATTCGCCATAGGTCTGCGCCGGTCGCTCCCATTCTAGTTCGATGGACACGATCGGTTCCCGCTCCATGATCTTCAGACTCACCG
3	Lar	GGTAATGTTAGAAGGCGGTCCACCGGGTGTTCCCTCGGGTGTCTGAAATATTTTCACCGTCTCTTGCCCGATACCAATATGATTGCTGCCCGCCACACGAAATTCGTACTCAACTCCGCG
3	Lar	CTCAAGGTCATCGAATGGGTGCTGACATCGTGAGCGCGAAGATTTAAGGGCACATCCTCCGGCTTGATGCGTACTGTAACCTTTTCACTAAGACGTCCCAATCCGTTCTTGAACCTCGCC
3	spen	CCGGATATCGCTGCAGCAGAGTAACCAGCGAATCACCTGGTGGCGGTGCCATCGCTGGTGGTGCTTGCTGGGAGGCCAATTCCATGCCTGCAGGCAAAGCAGGTGGCAGATGTTCCTGCT
3	spen	CTTGGCTACTCCCTCCAGTTGTGTCTGCTCTAGTCGCATTCTTTGCGCAATCCTCAGCAGCGGTGTATTAGTCTCCACCAAACTGGGAAGCGACGCTCTTGCCACATTAGGGTTTCCGTG
3	spen	GGGCGATGGGCCGGCGGTGGTTCCAGTTGTAAGGCACCACTATCGTACAAGCCCCTTGATGCAATTTCGCTGAAATGGGCCGGGGGAATGCGCGTATTGTGTACGTAAACCTGAGCCATT
3	spen	CCAACTGCATATCCATTGCCTTGCCTGGATGATGGTGGCTTCCTGGCTGCACGCTCCCATCACGACCGATAAACGGACTTCCAGAGGAAACTGCAGGCATTTGTTGTGGCACCACCACAC
3	CG15312	GGCCAAAGATGATGGTGCGCGGAAATGGCATGGCCACATCGTCATCGTCATCCTCCCCAGCATCCTGATCGCCAGCACTGCCCCCATGACCTTGGCCACCAGGCTCTGGTCCGCCGTCCG
3	CG15312	GGCTAGATACTCCACTTCCTCCTCCATTTCGGCTTCCTTCAGCTGGTCATCCTTGGGGGATACGCTTTCCCCTTGGCCATCATCCTCATCCTCCAGTGGCCGCGTTTCTTTATCCTGCAG
3	CG15312	GGATCCATCCTGCTCCAGGCGTGCTCGAAACTGGCATTCGCCGGCGGCGTCTTGTAGGAGACGTTGCGGTACTCCGCCGTAAAGCTGCGCACCGGATAGCCACCGGATTGAGTCTTATTG
3	Dys	GCCGTGGTCGTCGTCGTCGTCGTGGTGTTCGTAGTGTTGCTGCTCGACGAGTCCTCCAGATCATCGTTGATGCTCTCCAATTCCTGCTCTGTGATTACGGTCACTAGGCCACTTGAGTTC
3	Dys	GAACCGGGAGCGCTGGGTAGACCGCTGCTGGTGGCGCTACTGCCGCCGCCATTGGGTTCATCGAGAAGTTGGCGTAGTCGCTGCAACTGAGCTTCCAGTTGCCGATTGTGATCCTCCAGG
3	Dys	CACTGTCCGGCGTGGAATTCGAGCCCGTTCCGCCGTACTCCACCTGAGCCAGTCGCGAGGCGTACATCTCCAGGCGGGAGTGCATGTCGTTCTGCAGCTGGTGGGTTGTGTGCTGCGGAC
3	Dys	CGTTTTCCTCCTCAAGATCGCGGATGATCGCCTCTAGTTCTTCCCGCTGCTCGGCATCCATGGCGGCCATTACTTGGACAGGCGACTTGGGTGCACTTCCATTTGAAGTTCCGGGCAGAG
3	Khc-73	CAATTAGTCCAACGCTGCAGCTGATGCGAACACTTTGGGTACAATCATTTACGCGCCGAAAGGTTTAGCGAATCGCCGCGGCTCTTGGAGCGTGTCATCGAGCCAGTCATCGAGGTACTC
3	Khc-73	GGTTGGCATGAGGAGTATGCTCCGCATTGTTCGTTGCTTGTCGAGTCGCTTCTCCTTCGTCCACCTCGTTCTCGACATTGTCATCTTGGGTGGCGGCTTTAGAAGGCCGTCGAGCGTCGA
3	Khc-73	CCGGGTTGGAATTCCGTGGTTCCCACAAAGCGAATGACGCCGCTGGTGTTATACGGCCGGATTAACACTGACTCGCCCACCACTATCCACTCGGGCAGAACCAATTCCACATCCTTGCTC
3	Eip63-E	GGCTGTCGATTGCTGGATGATGCGATAGGTTGATTGACAGATTGATAGTCCAGGAGGATGTTGATTGGGTGATTTGGATCCTAACAGTAGAAACGTACGCCATCCACAGAGAGGACTTGC
3	Eip63-E	GCTGATCGTAGGTATCACGTATGCCCGGAAACGTCGGCATCCCGGTCACCATCTCCACGAAGATGCAGCCCACGCCCCACATGTCCAGCGAGGTCGAGTACTCCGTGCTGCCCAGCAGGA
3	Eip63-E	GCATCATCGGCGCCCAAACGCTGCTCCGGATTCAGTTGCAGGAAGCCGTTAGCTATCGTCTCGCCCTCGATGATGTCGTATAGCCGTGGGAAGTTGTGACCCAGTTTCCGTGGTCGATAG
3	fne	CCGGGAAATGCCATGACTGGATCGGGATGGTGCATATTCGTCTATAACCTGGCCCCGGAGACCGAGGAGAACGTGCTGTGGCAGCTATTCGGGCCATTCGGTGCCGTTCAATCGGTGAAG
3	fne	CAATCCGAGCAATAGCGCCAAGGCTCAAATTGCCCCGCCCCTTACCGCCTACTTGACACCACAGGCGGCAGCGGCCACTCGCCGTTTGGCCGGAGCTCTGCCCTCCGCCGGTCGCATTAG
3	fne	GTCAGAGTCTGGGCTATGGATTTGTTAATTACGTCAGGGCCGAGGATGCTGAGAAGGCTGTGAACACCCTGAACGGTCTGCGTTTGCAGAATAAGGTTATTAAAGTATCATATGCCCGTC
3	elav	TGGACTTTATTATGGCAAATACCGGAGCTGGCGGCGGAGTAGACACACAGGCACAGCTAATGCAGAGTGCCGCTGCAGCCGCAGCAGTGGCGGCAACAAACGCGGCCGCCGCTCCCGTAC
3	elav	CCCAGCAGCTCCAACAGCAACAGCAGGCTGTCGTGGCCCAACAGGCTGTAGTGCAGCAGCAACAACAGCAGGCGGCGGCAGTGGTGCAACAGGCGGCGGTCCAACAGGCTGTGGTGCCCC
3	elav	AATCCCCAACTGGTGCGACGCATCGGGGGCGCCATGCACACGCCAGTTAACAAGGGTCTGGCCCGGTTTTCACCAATGGCGGGCGACATGCTGGACGTAATGCTGCCCAATGGACTAGGA
3	Nrg	CTATCAGTGCTTTGCGTCCAATGAATTCGGAACGGCCACCTCGAACTCAGTATATGTGCGTAAGGCCGAGCTGAATGCCTTCAAGGATGAGGCGGCCAAGACACTGGAGGCCGTCGAGGG
3	Nrg	GCTCCTCGATGTCAAACAGATGGGCGTTAGTGCCTCGCAGAACAAGCATCCGCCCGTGCGTCAATATGTTTCCCGTCGCCAGTCCTTGGCGTTGCGTGGCAAGCGAATGGAACTGTTTTG
3	ewg	GGAAATGTGGTTGTCACCACCACCTCCTCGGGTAGTCACTCCTCGAATGGGGCTAACGGAGGTACAGGAGGAACTTCTGCCGGGAGCAGCACTTTGGGAAGCGGCCTCAACGTGACTACA
3	ewg	TTCGAACTTCCTGGCTTGGTAATCGATGGTATTCCCACTCCCGTAGAAAAGATGACCCAAGCGCAGCTAAGAGCCTTTATTCCGCTGATGCTCAAGTATTCTACGGGACGAGGGAAGCCA

### Sheet: Probe_density
Gene	Length (kb)	Probes	Density (probes per kb)
tou	12.2	2	0.163934
spen	19.6	4	0.204082
Nrg	7.7	2	0.25974
Elav	10.5	3	0.285714
Dys	13.8	4	0.289855
Camta	9.2	3	0.326087
Khc-73	9.1	3	0.32967
Ptp10D	8.7	3	0.344828
fne	8.7	3	0.344828
Mbs	5.7	2	0.350877
CdGAPr	7.8	3	0.384615
Calx	7.4	3	0.405405
ewg	4.8	2	0.416667
Crag	7	3	0.428571
CASK	6.5	3	0.461538
Ubx	4.3	2	0.465116
pod1	6.4	3	0.46875
Lar	8.5	4	0.470588
Evi5	6.3	3	0.47619
par-1	6.1	3	0.491803
X11L	5.7	3	0.526316
gish	5.6	3	0.535714
Dscam1	9.2	5	0.543478
Eip63E	5.5	3	0.545455
lap	5.2	3	0.576923
Vav	5.2	3	0.576923
shi	5.1	3	0.588235
CG8671	5	3	0.6
mtd	4.8	3	0.625
Nc73EF	4.7	3	0.638298
tutl	7.8	5	0.641026
stai	3	2	0.666667
nuf	3.5	3	0.857143
CG15312	3.5	3	0.857143
