## Supplementary Table for "Coordination of Alternative Splicing and Alternative Polyadenylation revealed by Targeted Long-Read Sequencing": TableS8.xlsx

### Sheet: Sheet1
PL_Seq tested genes	PL_Seq Verified AS and APA connectivity	Reported coregulated 3'UTR lengthening and AS in Carrasco, 2020 work
CASK	Undetermined	Yes
CG8671	Yes	No
Dscam1	Yes	Yes
Dys	Yes	Yes
Khc-73	Yes	Yes
lap	Yes	Yes
Lar	Yes	No
pod1	Yes	No
spen	Yes	Yes
tutl	Yes	Yes
Vav	Undetermined	No
Calx	Yes	No
Camta	Yes	No
CdGAPr	Undetermined	No
CG15312	Yes	No
Crag	Yes	No
Eip63E	Yes	No
Evi5	Undetermined	No
gish	Yes	No
Mbs	Yes	No
mtd	Yes	No
Nc73EF	Undetermined	No
nuf	Yes	No
par-1	Yes	No
Ptp10D	Yes	No
shi	Yes	No
stai	Yes	No
X11L	Yes	No
